# Growth disrupting mutations in epigenetic regulatory molecules are associated with abnormalities of epigenetic aging

**DOI:** 10.1101/477356

**Authors:** Aaron R Jeffries, Reza Maroofian, Claire G. Salter, Barry A. Chioza, Harold E. Cross, Michael A. Patton, I. Karen Temple, Deborah Mackay, Faisal I. Rezwan, Lise Aksglæde, Diana Baralle, Tabib Dabir, Matthew Frank Hunter, Arveen Kamath, Ajith Kumar, Ruth Newbury-Ecob, Angelo Selicorni, Amanda Springer, Lionel van Maldergem, Vinod Varghese, Naomi Yachelevich, Katrina Tatton-Brown, Jonathan Mill, Andrew H. Crosby, Emma Baple

## Abstract

Germline mutations in fundamental epigenetic regulatory molecules including DNA methyltransferase 3A (*DNMT3A*) are commonly associated with growth disorders, whereas somatic mutations are often associated with malignancy. We profiled genome-wide DNA methylation patterns in *DNMT3A* c.2312G>A; p.(Arg771Gln) carriers in a large Amish sibship with Tatton-Brown-Rahman syndrome (TBRS), their mosaic father and 15 TBRS patients with distinct pathogenic de novo *DNMT3A* variants. This defined widespread DNA hypomethylation at specific genomic sites enriched at locations annotated to genes involved in morphogenesis, development, differentiation, and malignancy predisposition pathways. TBRS patients also displayed highly accelerated DNA methylation aging. Notably, these findings were most striking in a carrier of the AML associated driver mutation p.Arg882Cys. Our studies additionally defined phenotype related accelerated and decelerated epigenetic aging in two histone methyltransferase disorders; NSD1 Sotos syndrome overgrowth disorder and KMT2D Kabuki syndrome growth impairment. Together, our findings provide fundamentally new insights into aberrant epigenetic mechanisms, the role of epigenetic machinery maintenance and determinants of biological aging in these growth disorders.
