## Supplementary material for "Growth disrupting mutations in epigenetic regulatory molecules are associated with abnormalities of epigenetic aging"

### Sheet: Supplementary Table 2 - DMRs
	coord	no.cpgs	minfdr	Stouffer	maxbetafc	meanbetafc
326	chr5:43037123-43038611	7	5.33078e-114	5.09673e-16	-0.288533	-0.231923
313	chr3:194014481-194015171	7	6.58606e-99	1.35407e-15	-0.32249	-0.263803
184	chr17:14206225-14207968	14	1.36438e-93	1.09575e-13	-0.262619	-0.134757
360	chr6:31733619-31734580	20	8.05934e-94	1.82146e-12	-0.241124	-0.134692
9	chr1:16163479-16164122	7	1.01011e-66	3.41066e-12	-0.166831	-0.12237
164	chr16:3062056-3062975	9	2.05038e-86	3.93783e-12	-0.271679	-0.181708
155	chr15:67355497-67357898	8	3.05011e-204	1.50399e-11	-0.44949	-0.234453
380	chr7:27137922-27138974	6	5.06449e-62	6.4908e-11	-0.305345	-0.247184
339	chr5:171057072-171057339	5	4.17667e-61	1.31901e-10	-0.190582	-0.120807
236	chr2:27664399-27665711	11	1.78111e-64	4.55343e-10	-0.242567	-0.152979
201	chr17:45949677-45949878	5	8.22453e-59	6.05402e-10	-0.1927	-0.167962
14	chr1:36038468-36039885	11	1.61614e-59	7.49401e-10	-0.205163	-0.129674
301	chr3:52351355-52351963	5	1.43642e-50	9.34053e-09	-0.190772	-0.145018
237	chr2:43294942-43295753	7	2.70705e-78	9.44548e-09	-0.24027	-0.15637
278	chr21:45705175-45706101	13	3.12352e-68	1.04501e-08	-0.184214	-0.109756
124	chr12:54763081-54764371	6	9.10351e-31	3.54197e-08	-0.24763	-0.17582
83	chr11:315908-316456	5	7.20733e-46	3.81138e-08	-0.299707	-0.237958
259	chr2:200468445-200469026	5	1.97712e-51	4.20217e-08	-0.249571	-0.194716
221	chr18:13611370-13611824	7	5.19829e-39	4.61527e-08	-0.134191	-0.112174
133	chr13:31506270-31507139	11	1.91741e-62	4.71652e-08	-0.274932	-0.132402
238	chr2:43327937-43328657	7	3.84048e-55	5.2072e-08	-0.30194	-0.200361
245	chr2:105273376-105273432	3	2.2933e-42	8.61578e-08	-0.230575	-0.188262
172	chr16:73100426-73101264	5	7.53241e-62	1.36602e-07	-0.290089	-0.178629
274	chr21:36258423-36259797	7	6.30393e-58	1.70012e-07	-0.302969	-0.179429
266	chr2:240362425-240362550	2	6.94876e-52	2.30822e-07	-0.249453	-0.230372
22	chr1:61517807-61517876	2	2.94494e-57	2.95314e-07	-0.349591	-0.341314
141	chr13:99737448-99737585	2	2.43554e-55	3.12537e-07	-0.298874	-0.270822
393	chr7:127910927-127912035	7	3.11589e-38	4.10777e-07	-0.326167	-0.180187
331	chr5:78985425-78986160	12	9.9027e-40	4.13929e-07	-0.249626	-0.154952
348	chr6:10555808-10556523	5	2.95087e-44	4.80984e-07	-0.183458	-0.153496
310	chr3:159557552-159558031	4	1.46016e-30	9.03613e-07	-0.167984	-0.153093
427	chr9:124982413-124983482	3	1.68115e-33	9.2899e-07	-0.20273	-0.140207
405	chr8:22560922-22561951	8	1.39648e-43	1.13466e-06	-0.221615	-0.136987
249	chr2:121497334-121498812	5	7.05161e-24	1.5527e-06	-0.236828	-0.202814
218	chr17:79379665-79380706	6	3.74764e-58	2.72001e-06	-0.261361	-0.164827
182	chr17:7832479-7833663	9	7.38459e-53	3.2006e-06	-0.300553	-0.20695
361	chr6:32116653-32122175	100	3.29596e-157	3.2049e-06	-0.31028	-0.0773012
255	chr2:164204628-164205343	7	3.32614e-41	3.21264e-06	-0.226092	-0.163369
156	chr15:74494781-74495657	10	3.96158e-51	3.61826e-06	-0.216943	-0.125609
275	chr21:36262896-36263808	4	1.20256e-35	4.24791e-06	-0.236276	-0.166759
67	chr10:77164227-77166318	12	1.67153e-78	4.86681e-06	-0.283205	-0.120218
169	chr16:57831745-57832760	7	7.69776e-42	6.20592e-06	-0.204825	-0.138079
215	chr17:77805596-77806922	5	7.89288e-38	7.19301e-06	-0.226685	-0.136005
17	chr1:43750640-43751563	10	1.51638e-46	1.01157e-05	-0.166331	-0.0956566
414	chr8:119086580-119086762	3	5.94849e-25	1.15107e-05	-0.193837	-0.166875
210	chr17:48911513-48913424	19	2.33942e-107	1.17684e-05	-0.194658	-0.0880445
272	chr20:61583537-61584850	11	1.83264e-47	1.24333e-05	-0.167589	-0.099116
223	chr19:14376360-14376960	5	5.88884e-34	1.55972e-05	-0.205945	-0.170255
374	chr6:156718177-156718546	4	1.57019e-24	1.82243e-05	-0.199777	-0.149381
315	chr4:6659194-6659805	4	2.43787e-24	1.99798e-05	-0.26153	-0.196629
53	chr10:13388442-13388567	3	3.43214e-31	2.20392e-05	-0.27431	-0.215319
345	chr6:1615236-1616792	6	4.35961e-79	2.21076e-05	-0.344995	-0.152492
376	chr7:4671391-4671479	2	2.38788e-25	2.24762e-05	-0.163819	-0.16125
103	chr11:73356316-73358107	13	4.54444e-59	2.42261e-05	-0.173231	-0.109664
430	chr9:139582389-139582673	3	4.31927e-33	2.84536e-05	-0.267204	-0.156241
160	chr15:90543224-90544015	6	1.20372e-59	2.89013e-05	-0.186164	-0.11044
406	chr8:22735111-22735478	5	3.41959e-25	2.94782e-05	-0.103012	-0.0855546
217	chr17:79374181-79375254	7	1.91387e-36	2.99116e-05	-0.226144	-0.114295
183	chr17:14201063-14201938	5	7.11272e-38	3.20264e-05	-0.204089	-0.149196
367	chr6:41604603-41604752	3	1.02896e-25	3.83388e-05	-0.178393	-0.145006
16	chr1:40388223-40388395	3	2.51598e-24	3.84435e-05	-0.172129	-0.146521
415	chr8:120685601-120685686	2	1.19753e-30	3.85375e-05	-0.186559	-0.183138
202	chr17:46388390-46388465	3	3.4937e-23	3.88707e-05	-0.148391	-0.13918
251	chr2:129076914-129077561	4	1.26035e-26	4.03563e-05	-0.226996	-0.153109
120	chr12:54446019-54446996	12	3.62941e-42	4.08861e-05	-0.129868	-0.0879093
68	chr10:77871618-77872458	8	8.38533e-41	4.23949e-05	-0.233003	-0.123407
231	chr2:8597389-8597923	3	3.93849e-24	4.58276e-05	-0.160057	-0.143722
323	chr4:146856745-146857246	3	1.3627e-22	4.81991e-05	-0.18059	-0.116385
340	chr5:171615938-171616574	5	4.31677e-43	4.93067e-05	-0.174466	-0.0833162
78	chr10:112256517-112256825	4	1.10611e-27	4.93845e-05	-0.145729	-0.119024
166	chr16:14397074-14397892	7	8.25601e-31	4.98423e-05	-0.186124	-0.116053
383	chr7:27215464-27215610	3	6.67816e-21	5.35739e-05	-0.154737	-0.149385
246	chr2:105275138-105276153	6	4.07816e-37	5.40752e-05	-0.207342	-0.131685
116	chr12:51786038-51786547	3	8.70041e-25	7.04834e-05	-0.180178	-0.166334
153	chr15:40571997-40572550	4	5.53541e-22	8.12856e-05	-0.20237	-0.135812
242	chr2:68545960-68546038	3	1.95813e-28	8.31822e-05	-0.230091	-0.168919
307	chr3:141086820-141087363	6	8.48874e-30	8.50826e-05	-0.173045	-0.133461
387	chr7:47783603-47783949	5	3.14401e-26	8.54172e-05	-0.182028	-0.117152
295	chr3:42846907-42847116	4	2.22216e-26	8.57336e-05	-0.199231	-0.130225
233	chr2:25427108-25427652	4	3.66799e-25	8.72727e-05	-0.220411	-0.166596
214	chr17:77766335-77767485	6	4.72832e-32	8.9754e-05	-0.195896	-0.132577
40	chr1:200272112-200272215	3	4.48312e-22	9.2632e-05	-0.19614	-0.171238
271	chr20:50418554-50419348	8	1.01103e-37	9.32463e-05	-0.156236	-0.0982898
364	chr6:33561099-33561449	8	1.53555e-35	9.33309e-05	-0.153794	-0.0780919
261	chr2:202901045-202901470	5	3.40483e-21	9.37672e-05	-0.265162	-0.195453
241	chr2:65217211-65217623	4	2.81077e-21	9.41594e-05	-0.193826	-0.169965
354	chr6:29597991-29599836	18	7.33139e-43	9.8032e-05	-0.171432	-0.0839998
12	chr1:24649398-24649494	2	2.65824e-23	9.88032e-05	-0.159605	-0.151641
289	chr3:13060741-13060974	4	5.97519e-21	0.000104703	-0.136771	-0.113164
396	chr7:134463703-134464411	7	1.801e-32	0.000108	-0.174087	-0.107673
250	chr2:121625208-121625735	4	2.07577e-28	0.000109957	-0.148037	-0.106488
276	chr21:43528734-43528868	3	2.51245e-19	0.000112047	-0.184167	-0.152829
134	chr13:49792685-49793170	5	2.19082e-38	0.000114422	-0.250145	-0.13952
126	chr12:89748300-89749822	13	7.32208e-67	0.000121176	-0.267973	-0.125039
290	chr3:14339534-14339700	3	1.88603e-21	0.000127085	-0.204857	-0.151508
57	chr10:22765645-22767345	8	4.68239e-59	0.00012857	-0.249918	-0.114369
264	chr2:220325369-220325375	2	2.21835e-23	0.000128882	-0.294036	-0.288112
31	chr1:110752047-110752307	3	4.21055e-20	0.000130624	-0.23004	-0.175339
390	chr7:92672484-92673176	6	2.87615e-37	0.000131773	-0.198702	-0.122171
273	chr20:62688272-62688896	6	3.81922e-30	0.000139511	-0.167462	-0.118492
375	chr7:2150016-2151788	10	1.85643e-79	0.000141221	-0.339101	-0.142448
58	chr10:25010738-25010879	2	7.81689e-24	0.000144018	-0.331193	-0.264306
149	chr14:100631741-100631897	3	4.90296e-20	0.000155491	-0.184623	-0.132272
127	chr12:95945082-95945767	6	2.85066e-23	0.000158905	-0.19865	-0.159897
92	chr11:62272972-62273418	3	1.04589e-21	0.000159107	-0.223508	-0.190494
137	chr13:51417469-51418614	12	1.89006e-47	0.000161762	-0.192698	-0.119718
55	chr10:21804624-21804965	2	4.02854e-27	0.000165715	-0.21504	-0.17022
63	chr10:63657059-63657363	3	1.84126e-20	0.000182378	-0.209042	-0.177019
145	chr14:23835212-23836012	4	9.03844e-43	0.00018358	-0.222577	-0.119266
195	chr17:38084377-38084459	3	6.13019e-20	0.00018434	-0.182347	-0.168986
258	chr2:198029141-198029332	3	5.46461e-19	0.000184876	-0.221302	-0.175605
262	chr2:216299448-216299856	3	7.29633e-27	0.000189934	-0.224779	-0.159944
189	chr17:27917879-27918580	6	5.12875e-37	0.000193909	-0.156384	-0.100904
35	chr1:150947832-150948030	5	1.32614e-20	0.000194098	-0.194336	-0.129647
342	chr5:176827082-176827833	7	8.13144e-48	0.000194858	-0.229044	-0.145706
165	chr16:10912331-10912718	6	2.28826e-20	0.000196698	-0.166051	-0.114997
170	chr16:68269041-68270387	10	1.37321e-32	0.000202607	-0.266619	-0.104525
163	chr15:100272053-100272751	3	2.45821e-20	0.000212649	-0.17774	-0.125264
140	chr13:99630210-99630583	5	1.79653e-33	0.000217183	-0.235272	-0.119525
100	chr11:68919873-68920771	10	2.91574e-45	0.000219997	-0.204826	-0.0987724
378	chr7:21209338-21209781	4	2.56973e-22	0.00022	-0.202426	-0.143947
395	chr7:128550410-128551757	13	2.96593e-52	0.000220302	-0.195684	-0.0909189
257	chr2:177355072-177355604	4	8.69522e-27	0.000220926	-0.19071	-0.127102
252	chr2:136783103-136783356	2	2.29497e-18	0.000226662	-0.155558	-0.144888
5	chr1:9750061-9750213	2	5.63084e-22	0.000228234	-0.196845	-0.192905
334	chr5:134526124-134526752	4	2.67111e-34	0.00022843	-0.179437	-0.145321
54	chr10:21797819-21799395	9	3.1915e-23	0.000232089	-0.179985	-0.101659
77	chr10:111766841-111766879	2	3.86813e-28	0.000233595	-0.258399	-0.175931
3	chr1:3166599-3166712	2	8.49986e-19	0.000235134	-0.270381	-0.266485
175	chr16:86604522-86604854	2	2.73568e-24	0.000235506	-0.228195	-0.165788
327	chr5:58883392-58883430	2	3.22221e-19	0.000258208	-0.139224	-0.117553
379	chr7:26897182-26897714	7	9.72324e-29	0.00026725	-0.145888	-0.094823
399	chr8:6418978-6420506	6	3.62997e-24	0.000267593	-0.224559	-0.157997
119	chr12:54444047-54444463	2	5.27672e-18	0.000281184	-0.107745	-0.0959041
308	chr3:149687002-149687315	2	5.77941e-21	0.000283075	-0.20402	-0.158963
110	chr11:130185384-130185670	3	2.61676e-23	0.000283154	-0.207291	-0.167242
303	chr3:72496799-72496875	3	3.22533e-19	0.000283609	-0.152882	-0.140774
426	chr9:123656751-123656764	2	9.93897e-18	0.00028452	-0.17116	-0.170296
291	chr3:23243625-23244125	5	1.70032e-19	0.000284925	-0.123735	-0.0746825
139	chr13:98959770-98959799	2	2.13123e-18	0.000286286	-0.138744	-0.132349
102	chr11:73053649-73054185	4	1.88953e-18	0.000297372	-0.216278	-0.165054
1	chr1:2885085-2885244	4	7.17642e-20	0.000298411	-0.300631	-0.173727
177	chr17:1395371-1396395	7	7.73941e-22	0.000299374	-0.12551	-0.0960054
174	chr16:85648263-85649026	4	1.22977e-18	0.000304185	-0.155119	-0.137905
61	chr10:45374841-45374906	2	1.72456e-22	0.000304569	-0.255499	-0.193278
321	chr4:123747447-123748386	8	1.97326e-36	0.000328285	-0.219215	-0.107699
74	chr10:102806871-102807218	3	9.47308e-21	0.00032882	-0.257891	-0.17402
205	chr17:46671497-46672255	5	1.6641e-33	0.000341118	-0.232871	-0.130332
188	chr17:27899576-27899966	3	6.2772e-18	0.000346259	-0.194639	-0.15957
69	chr10:81966990-81967666	5	2.20877e-22	0.000356821	-0.241086	-0.161756
125	chr12:57915555-57916109	5	4.0817e-28	0.000357068	-0.192298	-0.118385
81	chr10:126211704-126211892	3	7.16709e-16	0.000364398	-0.16863	-0.145993
300	chr3:50359363-50360176	8	5.15364e-36	0.000378644	-0.201101	-0.117482
161	chr15:91208370-91208460	2	4.73467e-18	0.000380378	-0.118398	-0.115461
229	chr19:47139338-47139496	3	2.52938e-16	0.000386793	-0.121986	-0.115606
50	chr1:244094869-244094935	3	4.29346e-16	0.00039825	-0.139018	-0.131107
23	chr1:75590912-75591353	4	1.1944e-21	0.000407456	-0.223795	-0.165183
118	chr12:54412028-54413384	8	3.41643e-44	0.000415349	-0.251128	-0.135347
363	chr6:33047944-33048879	15	9.44013e-34	0.00042669	-0.171808	-0.122432
178	chr17:4648566-4649333	7	2.33027e-21	0.000427279	-0.148073	-0.115845
407	chr8:49468296-49468341	2	9.72476e-18	0.000462016	-0.155896	-0.151404
286	chr22:45072724-45073165	6	4.23712e-22	0.000462703	-0.115423	-0.077504
204	chr17:46651186-46651745	5	4.77352e-20	0.000495364	-0.149366	-0.112653
43	chr1:217263805-217263847	2	5.63706e-17	0.000496642	-0.200695	-0.179419
25	chr1:86044103-86044230	3	3.94501e-17	0.000502941	-0.155706	-0.138299
98	chr11:67383377-67384040	8	3.41592e-21	0.000513904	-0.167995	-0.131693
93	chr11:63687154-63687247	3	3.16877e-23	0.0005245	-0.237942	-0.163074
168	chr16:31225957-31226334	2	1.98588e-19	0.000525397	-0.192568	-0.172268
19	chr1:55246867-55247408	5	4.31776e-19	0.000528822	-0.160042	-0.141354
18	chr1:45278971-45279684	6	5.49422e-33	0.000538592	-0.181843	-0.0878793
6	chr1:10764273-10764896	4	7.24675e-25	0.000549876	-0.161972	-0.107963
44	chr1:221060360-221060923	4	1.38978e-19	0.00055009	-0.177868	-0.123652
226	chr19:39522747-39523626	7	1.20525e-29	0.000586748	-0.171895	-0.0931786
71	chr10:93805441-93805870	5	4.99094e-21	0.000626992	-0.136477	-0.110073
368	chr6:52858459-52859107	4	1.08364e-27	0.000647702	-0.178978	-0.141316
222	chr18:72917101-72917943	5	3.23242e-23	0.000656301	-0.21665	-0.134394
343	chr6:1601229-1601509	3	2.75959e-16	0.000670741	-0.142652	-0.123063
283	chr22:36806001-36806580	5	8.30952e-18	0.000684533	-0.141394	-0.127429
267	chr2:241936844-241937034	3	2.07958e-17	0.000717915	-0.156299	-0.132006
232	chr2:21266500-21267334	12	3.96953e-26	0.000721224	-0.197374	-0.10369
30	chr1:110614161-110614450	2	5.41966e-18	0.000794889	-0.147282	-0.144709
224	chr19:36246395-36246906	7	6.17663e-22	0.000795205	-0.231414	-0.158068
52	chr10:8101307-8101566	4	7.30747e-21	0.000811375	-0.152961	-0.107097
51	chr10:7455338-7455714	3	4.78345e-16	0.000814183	-0.163878	-0.156013
220	chr18:10453624-10454085	3	4.98707e-29	0.000833785	-0.200269	-0.15333
419	chr8:142316072-142316435	3	1.66486e-16	0.000835585	-0.178186	-0.133053
306	chr3:134031551-134032303	4	3.3104e-40	0.000866433	-0.229867	-0.149784
356	chr6:30094300-30095802	30	3.65461e-56	0.000873443	-0.258724	-0.11263
318	chr4:81127819-81128845	6	4.57084e-33	0.000891045	-0.203967	-0.113051
389	chr7:90895894-90896572	3	3.16477e-17	0.000899219	-0.28182	-0.268978
398	chr7:149120622-149120687	2	3.07841e-16	0.000900486	-0.218491	-0.164452
411	chr8:67454340-67454892	6	6.28243e-23	0.000918772	-0.283796	-0.160573
235	chr2:27301057-27301943	7	1.40066e-24	0.000920978	-0.143799	-0.107494
60	chr10:44069309-44069360	2	2.46379e-22	0.000925711	-0.238142	-0.19506
186	chr17:17626019-17626127	2	2.60439e-17	0.00093556	-0.264261	-0.204195
158	chr15:79164541-79164806	3	1.17694e-17	0.000939403	-0.207662	-0.131198
72	chr10:101282185-101283090	7	8.47114e-26	0.000983082	-0.192312	-0.123555
85	chr11:1989186-1991677	12	2.38788e-25	0.00102328	-0.251403	-0.0914721
122	chr12:54454163-54454445	5	5.11541e-17	0.00104216	-0.123405	-0.100035
203	chr17:46604393-46604774	3	1.43528e-22	0.00105218	-0.197855	-0.103448
244	chr2:74728623-74730047	9	4.4094e-33	0.00105267	-0.245411	-0.103721
37	chr1:159869927-159870326	7	5.58557e-30	0.00108954	-0.194957	-0.114637
196	chr17:38472961-38473382	5	1.49863e-18	0.00112873	-0.169912	-0.114142
309	chr3:158518888-158519176	4	1.60463e-19	0.00115538	-0.163633	-0.135803
377	chr7:4778839-4779342	6	2.0718e-19	0.00116798	-0.20707	-0.127469
418	chr8:142236917-142237359	4	2.66741e-24	0.00117555	-0.21764	-0.146787
48	chr1:230414987-230415902	8	1.41426e-20	0.00121233	-0.144316	-0.108809
88	chr11:10750870-10750973	3	8.06634e-21	0.00127749	-0.180243	-0.109254
34	chr1:120255941-120255992	2	1.32364e-15	0.00129839	-0.162399	-0.14633
371	chr6:112575705-112576119	6	3.32529e-18	0.00130969	-0.131013	-0.103518
207	chr17:46682308-46683047	7	5.74833e-28	0.00132021	0.209959	0.125542
129	chr12:121973871-121974305	3	5.86712e-26	0.00134293	-0.206072	-0.151521
11	chr1:23003462-23003692	4	1.03946e-15	0.00137915	-0.173723	-0.116574
347	chr6:1624386-1624442	2	1.11785e-17	0.00138353	-0.231176	-0.197572
338	chr5:149545907-149546946	12	1.83921e-32	0.00141975	-0.196873	-0.100477
388	chr7:48129444-48130197	7	2.28993e-32	0.00143786	-0.288506	-0.130101
402	chr8:19459672-19460443	8	1.48391e-31	0.0015005	-0.210886	-0.109558
101	chr11:68924577-68925191	6	6.78075e-25	0.00150856	-0.194886	-0.115332
4	chr1:3514921-3515194	3	3.71521e-19	0.00153184	-0.160918	-0.129157
386	chr7:29923120-29924165	8	3.94705e-31	0.00160216	-0.1964	-0.101646
337	chr5:139490895-139491931	4	4.37686e-23	0.00173393	-0.156152	-0.12177
247	chr2:118942638-118943184	6	2.82162e-24	0.0017386	-0.135468	-0.0850731
304	chr3:107810361-107810791	6	6.17663e-22	0.00177806	-0.136226	-0.0901185
193	chr17:36997420-36997740	7	1.09363e-17	0.00182265	-0.123969	-0.0999713
167	chr16:31159558-31159920	5	7.07394e-17	0.00190443	-0.198307	-0.12275
285	chr22:42828125-42828946	8	4.33699e-23	0.00195231	-0.122569	-0.0568799
420	chr8:143859143-143859990	12	1.58556e-41	0.00203265	-0.215484	-0.10775
2	chr1:3164642-3165391	3	5.39154e-20	0.00206918	-0.183566	-0.12824
70	chr10:88295210-88295591	4	5.65324e-20	0.00213103	-0.190503	-0.130412
28	chr1:95698378-95699574	8	2.18773e-37	0.00221741	-0.192579	-0.0891206
413	chr8:101661245-101661533	3	9.07959e-19	0.00221871	-0.18445	-0.130343
152	chr15:37388127-37388828	3	4.09294e-23	0.00223747	-0.18601	-0.105932
21	chr1:59280290-59281067	7	2.31703e-43	0.00224505	-0.274521	-0.119372
99	chr11:68607622-68607737	3	1.78548e-16	0.00231674	-0.048282	-0.0389906
350	chr6:16306096-16306683	4	2.28538e-18	0.00247959	-0.18834	-0.1019
239	chr2:45397802-45398036	3	4.99587e-17	0.0026092	-0.188495	-0.1297
263	chr2:217501092-217501125	2	3.11912e-16	0.00262053	-0.1653	-0.144836
409	chr8:61834943-61836533	7	9.0475e-53	0.00262468	-0.306925	-0.140054
314	chr4:1579572-1580377	7	5.07936e-22	0.00262637	-0.243705	-0.102004
328	chr5:60138761-60139131	4	1.49257e-23	0.00266775	-0.202821	-0.104321
211	chr17:58499300-58500186	9	1.3516e-30	0.00278661	-0.216086	-0.114091
208	chr17:46684750-46685448	4	5.90077e-24	0.00289287	-0.478408	-0.254824
228	chr19:46998383-46999840	12	3.80159e-32	0.00291899	-0.162994	-0.0761685
136	chr13:50707427-50707753	3	1.14536e-19	0.00292953	-0.172205	-0.123885
104	chr11:76839129-76839476	5	2.13356e-18	0.0029411	-0.178854	-0.117762
401	chr8:16859045-16860121	11	3.06615e-39	0.00298034	-0.113494	-0.0711137
15	chr1:38941882-38942644	7	2.16156e-19	0.00326614	-0.129133	-0.0783158
417	chr8:141057285-141057827	6	1.10114e-23	0.00335422	-0.163986	-0.118803
131	chr12:125139714-125140249	4	1.46617e-22	0.00350953	-0.238416	-0.160042
372	chr6:138893111-138893718	8	3.06929e-21	0.00357605	-0.149776	-0.0878591
49	chr1:234350834-234350988	3	8.00571e-17	0.00363156	-0.158162	-0.104174
132	chr12:131118426-131118432	2	8.17407e-16	0.00363875	-0.233549	-0.203638
191	chr17:35423816-35424059	3	8.22872e-17	0.00366101	-0.170989	-0.156083
392	chr7:101936230-101936527	5	1.50922e-21	0.0037357	-0.181331	-0.114917
336	chr5:139040820-139041014	4	7.56835e-16	0.00373979	-0.153173	-0.112928
7	chr1:11713867-11714506	6	2.14079e-19	0.00375236	-0.149472	-0.0752882
39	chr1:179713176-179713950	5	2.82254e-40	0.00383455	-0.240463	-0.134965
59	chr10:43818603-43818911	5	6.35757e-19	0.00393713	-0.123262	-0.0831998
366	chr6:41470812-41471064	4	1.13442e-17	0.00401304	-0.146022	-0.097401
96	chr11:64405346-64406051	6	7.13544e-28	0.00405261	-0.204272	-0.100424
65	chr10:76572932-76574026	5	8.30352e-40	0.00440285	-0.246618	-0.143206
322	chr4:141013584-141013665	2	8.20224e-16	0.00478291	-0.200178	-0.140654
46	chr1:226075069-226075388	2	3.98115e-21	0.00482741	-0.197386	-0.133074
230	chr19:56061337-56061348	2	9.13985e-16	0.00487501	-0.108729	-0.0874103
90	chr11:44541452-44541999	4	1.35143e-20	0.0050581	-0.175499	-0.109431
108	chr11:113929164-113929287	3	5.85529e-17	0.00525068	-0.142075	-0.112967
36	chr1:159825552-159825761	4	1.03244e-21	0.0056046	-0.141337	-0.0986713
95	chr11:63827361-63827432	2	8.24568e-16	0.00598292	-0.166336	-0.162281
320	chr4:99580530-99580849	2	4.89941e-16	0.0064693	-0.223396	-0.166693
288	chr22:51016501-51017432	14	4.11467e-24	0.00678417	-0.132408	-0.0963073
206	chr17:46679516-46679715	2	3.6414e-17	0.00724378	-0.145939	-0.125015
135	chr13:50703026-50704370	6	1.53301e-38	0.0073103	-0.202353	-0.0786384
82	chr10:129536718-129536818	2	8.06399e-16	0.00768611	-0.222906	-0.162924
109	chr11:118781150-118781515	3	7.75932e-22	0.00776329	-0.208426	-0.141924
171	chr16:68771763-68772469	5	2.54748e-42	0.00777191	-0.213046	-0.11282
13	chr1:26233035-26234015	13	1.4249e-29	0.00800081	-0.152213	-0.0799102
76	chr10:104535792-104536695	10	7.17539e-19	0.00820615	-0.116472	-0.0944503
56	chr10:22623047-22623213	2	3.21212e-16	0.00823984	-0.125554	-0.11213
144	chr14:23623480-23623935	6	5.36589e-20	0.00824215	-0.130405	-0.0922111
24	chr1:85512957-85513315	4	2.17512e-18	0.00828701	-0.183478	-0.113931
179	chr17:6358363-6358928	6	3.76127e-23	0.00851704	-0.143867	-0.0899933
335	chr5:134735544-134735914	8	2.5309e-20	0.00943685	-0.129816	-0.094578
299	chr3:49967462-49967713	6	1.11227e-18	0.00958162	-0.164304	-0.106158
260	chr2:202814226-202814433	3	3.64531e-18	0.00958214	-0.104237	-0.0512692
351	chr6:26017619-26018185	7	7.24614e-20	0.00960143	-0.15435	-0.0889891
253	chr2:152830505-152830665	5	4.78345e-16	0.00965455	-0.128775	-0.10005
45	chr1:221067662-221069699	10	1.58822e-83	0.00971891	-0.216255	-0.0813752
33	chr1:116709769-116710606	5	2.46644e-29	0.0100605	-0.22136	-0.109589
121	chr12:54448265-54448913	4	1.6293e-25	0.0102502	-0.241914	-0.149506
157	chr15:74501317-74501771	4	1.0239e-17	0.010664	-0.168819	-0.118463
248	chr2:121223534-121224009	7	3.53552e-19	0.0109228	-0.148043	-0.0899294
421	chr8:144965812-144965915	3	9.33742e-16	0.0111294	-0.109402	-0.0862195
404	chr8:22223465-22224568	8	9.99863e-37	0.0114023	-0.190233	-0.0907284
192	chr17:35656660-35657046	4	6.23974e-17	0.0114172	-0.197219	-0.103863
305	chr3:120170383-120170646	4	1.47023e-20	0.0114625	-0.170711	-0.105791
197	chr17:40259547-40260053	3	5.16676e-17	0.0114764	-0.161843	-0.101175
282	chr22:31536431-31536784	6	2.83735e-19	0.0115989	-0.146786	-0.0866056
105	chr11:76858648-76859387	5	3.527e-27	0.0127744	-0.150173	-0.0890506
317	chr4:54457645-54458246	7	1.22566e-46	0.0127789	-0.227348	-0.0712564
73	chr10:102279330-102279758	8	5.62263e-18	0.0136753	-0.153036	-0.104929
333	chr5:131592959-131593812	11	1.74441e-27	0.0137455	-0.161644	-0.0743123
325	chr4:184679386-184679835	4	2.34799e-18	0.014408	-0.179008	-0.11096
423	chr8:145027741-145028461	10	8.64102e-23	0.0145316	-0.176979	-0.0974799
316	chr4:40752692-40753247	5	2.92582e-18	0.0151048	-0.147889	-0.0934283
62	chr10:63422254-63423079	10	2.4651e-26	0.0153867	-0.129988	-0.0694175
341	chr5:176558909-176560116	7	1.86057e-33	0.015572	-0.292446	-0.113647
234	chr2:25475583-25475916	4	1.20998e-20	0.0159113	-0.128354	-0.0925798
180	chr17:6899085-6899758	12	3.46366e-19	0.016004	-0.165757	-0.107121
349	chr6:13014491-13015221	6	1.73402e-22	0.0172968	-0.180834	-0.0922771
381	chr7:27142799-27143806	14	1.597e-23	0.0184138	-0.135267	-0.082367
200	chr17:45927893-45928578	4	3.899e-21	0.0189202	-0.0973246	-0.0687024
66	chr10:77157195-77157423	2	1.32844e-16	0.0189403	-0.246562	-0.175786
391	chr7:94953653-94954455	11	3.0957e-28	0.0209432	-0.227332	-0.119495
284	chr22:38713874-38714466	10	1.29042e-20	0.0211601	-0.109927	-0.0875387
400	chr8:10586135-10586796	4	9.34898e-24	0.0214521	-0.136463	-0.0817952
91	chr11:60775545-60776399	6	9.96107e-24	0.0221286	-0.21509	-0.104914
270	chr20:36148133-36149750	44	2.28585e-64	0.0229432	-0.13124	-0.0667998
312	chr3:185911208-185911885	6	7.07942e-19	0.0230836	-0.170131	-0.0824736
358	chr6:30853255-30854551	14	3.68786e-25	0.0235115	-0.218476	-0.103022
268	chr20:3148934-3149495	7	2.3128e-19	0.0253356	-0.155497	-0.076881
332	chr5:83016630-83017644	8	4.41042e-35	0.0265355	-0.167862	-0.0999384
106	chr11:111385450-111385778	4	4.28436e-18	0.0268983	-0.149194	-0.0684729
329	chr5:67483109-67483875	5	6.76805e-22	0.0283127	-0.160273	-0.0851134
209	chr17:46696848-46698598	7	1.69132e-39	0.0286774	-0.217338	-0.0890885
385	chr7:28998346-28998860	5	1.61813e-18	0.0287117	-0.18152	-0.108273
330	chr5:74161187-74161556	3	1.77285e-18	0.0299621	-0.239176	-0.137182
97	chr11:65314161-65314556	3	1.3415e-16	0.0315322	-0.160108	-0.101231
373	chr6:139012992-139013146	3	3.3695e-18	0.0323272	-0.182698	-0.101413
159	chr15:83317281-83317632	5	3.99583e-17	0.0324109	-0.171964	-0.0880447
112	chr12:14720726-14721288	10	1.36546e-26	0.0329887	-0.159674	-0.0799313
346	chr6:1618814-1619687	6	1.05641e-22	0.0340325	-0.252602	-0.108239
384	chr7:27218867-27220047	7	3.97328e-39	0.0343604	-0.22512	-0.0732654
416	chr8:125740636-125741566	8	1.66302e-33	0.0343665	-0.225003	-0.0813556
146	chr14:24641501-24641852	3	3.33294e-19	0.0345045	-0.138475	-0.119019
20	chr1:59042745-59043576	11	2.81903e-23	0.0354031	-0.185311	-0.100988
113	chr12:31479853-31480300	3	2.47594e-19	0.0355452	-0.177935	-0.10248
27	chr1:88928362-88928839	5	1.92559e-25	0.0363003	-0.221455	-0.100188
254	chr2:161265247-161265289	3	1.07103e-15	0.0366434	-0.093545	-0.0487981
79	chr10:116164849-116164955	2	1.25193e-15	0.0372133	-0.128525	-0.101261
298	chr3:49170496-49171185	9	1.50034e-21	0.0411106	-0.154317	-0.094681
38	chr1:164545553-164545699	2	3.67432e-16	0.0421029	-0.0582377	-0.0503316
422	chr8:145024637-145025610	10	2.19086e-23	0.0422763	-0.188309	-0.0930718
187	chr17:19771360-19771813	7	1.70538e-22	0.0444005	-0.184207	-0.0822586
29	chr1:103574072-103574958	7	2.28624e-26	0.0451602	-0.146131	-0.062401
219	chr17:80251443-80251697	4	1.13784e-17	0.0475463	-0.172032	-0.0946293
265	chr2:235405968-235406540	5	5.3264e-21	0.0503621	-0.193552	-0.0897179
107	chr11:111847475-111847747	3	1.14618e-16	0.0507966	-0.214491	-0.123397
243	chr2:74668072-74668976	5	2.62614e-20	0.0519087	-0.183116	-0.0903583
190	chr17:33775642-33776116	9	6.37349e-17	0.052349	-0.112796	-0.0704879
64	chr10:70321243-70322874	12	1.48397e-37	0.059784	-0.2162	-0.0781662
114	chr12:42875816-42876655	5	3.91262e-19	0.0603321	-0.159214	-0.0577552
130	chr12:122018375-122019760	16	1.57112e-53	0.0621248	-0.182656	-0.0624634
75	chr10:102821427-102822423	10	2.91366e-27	0.0685686	-0.205467	-0.0894574
32	chr1:111218276-111218554	4	2.27918e-16	0.0708307	-0.214912	-0.121971
362	chr6:32164723-32165321	10	2.77185e-26	0.072357	-0.170146	-0.0901336
280	chr22:24890330-24890833	8	9.66439e-24	0.0732535	-0.174777	-0.0979617
198	chr17:40274524-40275126	9	6.2948e-21	0.0751801	-0.15402	-0.0702597
324	chr4:154073371-154073709	5	1.57385e-16	0.076897	-0.0754443	-0.0634455
216	chr17:77923971-77925317	10	1.6644e-39	0.0780031	-0.28906	-0.0946939
287	chr22:50985797-50986051	3	2.08938e-16	0.0868086	-0.19491	-0.1127
294	chr3:32862619-32863733	5	2.58901e-40	0.0902095	-0.28101	-0.105474
150	chr15:26109204-26109394	7	7.74067e-17	0.0915983	-0.135074	-0.0894827
382	chr7:27171051-27171528	7	2.70017e-17	0.0948178	-0.151539	-0.0699164
86	chr11:2907670-2908233	11	1.13228e-25	0.096233	-0.136486	-0.068578
359	chr6:31650735-31650760	2	1.24115e-15	0.101663	-0.168994	-0.163778
148	chr14:77498976-77499547	5	1.74227e-18	0.10182	-0.183481	-0.0649861
353	chr6:29594481-29595661	16	2.82289e-37	0.10199	-0.191267	-0.0729159
296	chr3:45077649-45077920	4	2.47004e-16	0.104904	-0.14601	-0.0724749
185	chr17:17603749-17603837	2	7.70455e-16	0.108953	-0.181911	-0.119303
47	chr1:226126862-226127290	2	9.04414e-27	0.124532	-0.298182	-0.150882
87	chr11:10715175-10715767	9	1.64109e-27	0.127489	-0.158235	-0.0498325
293	chr3:27755417-27756317	7	5.13404e-19	0.135639	-0.0830593	-0.0415554
240	chr2:54086854-54087189	8	1.02786e-16	0.136119	-0.128208	-0.0637358
412	chr8:87081654-87082205	9	3.07128e-17	0.155366	-0.168239	-0.0789004
41	chr1:203242409-203242638	4	3.45271e-22	0.157818	-0.185125	-0.0788711
279	chr22:19512712-19513176	9	6.79716e-17	0.166336	-0.134809	-0.0662555
89	chr11:32421514-32421845	6	1.96137e-18	0.191194	-0.113946	-0.0676998
117	chr12:53298383-53298424	2	2.82229e-16	0.20029	-0.10007	-0.0910583
138	chr13:77461056-77461919	8	1.95035e-27	0.206222	-0.227233	-0.0956631
397	chr7:142493865-142494595	9	1.24733e-19	0.246722	-0.124747	-0.061081
302	chr3:57742858-57743599	9	1.7314e-26	0.257284	-0.211835	-0.0745897
355	chr6:30038254-30039801	37	2.45839e-53	0.259779	-0.235411	-0.0969373
281	chr22:28199338-28199621	2	4.48018e-24	0.302426	-0.193209	-0.0977622
115	chr12:47219626-47219705	2	1.75264e-15	0.311379	-0.0764748	-0.0754506
80	chr10:118609757-118610187	4	2.48662e-16	0.311565	-0.153594	-0.0452884
357	chr6:30227729-30228254	16	4.56599e-33	0.346071	-0.170711	-0.0446536
352	chr6:28553927-28554680	8	3.17312e-23	0.364318	-0.149926	-0.075816
410	chr8:65711274-65711916	10	2.62906e-29	0.541036	-0.234112	-0.0747086

### Sheet: Legend
Supplemental Table S2 - List of differentially methylated regions (DMRs) detected in the Amish DNMT3A c.2312G>A; p.(Arg771Gln) variant carriers vs wildtype using the software DMRCate
LEGEND:
coord		genomic coordinates
no.cpgs		number of CpG's making up the DMR
minfdr		Minimum adjusted p-value from the CpGs constituting the significant region
Stouffer		Stouffer p-value
maxbetafc		maximum change in methylation beta value
meanbetafc		mean change in methylation beta value across the probes making up the DMR
